# Omega-3 Fatty Acid Synergy with Glucocorticoid in Lupus Macrophages: Targeting Pathogenic Pathways to Reduce Steroid Dependence

**DOI:** 10.1101/2025.06.12.658906

**Authors:** Lauren K. Heine, Rance Nault, Jalen Jackson, Ashley N. Anderson, Jack R. Harkema, Andrew J. Olive, James J. Pestka, Olivia F. McDonald

**Affiliations:** Department of Pharmacology and Toxicology, Michigan State University, East Lansing, MI, United States; Institute for Integrative Toxicology, Michigan State University, East Lansing, MI, United States; Department of Microbiology, Genetics, and Immunology, Michigan State University, East Lansing, MI, United States; Department of Pathobiology and Diagnostic Investigation, Michigan State University, East Lansing, MI, United States; Department of Food Science and Human Nutrition, Michigan State University, East Lansing, MI, United States

**Keywords:** fetal liver-derived alveolar-like macrophage (FLAM), glucocorticoid (GC), omega-3 fatty acid, autoimmunity, lupus, interferon (IFN)

## Abstract

**Introduction:** Systemic lupus erythematosus (SLE) is a complex autoimmune disorder characterized by aberrant inflammation, type I IFN-stimulated gene (ISG) expression, and autoantibody production. Glucocorticoids (GCs) like dexamethasone (DEX) are standard long-term SLE treatments but cause significant side effects, highlighting the need for safer steroid-sparing options. Preclinical and clinical studies suggest that dietary supplementation with omega-3 fatty acids (O3FAs), particularly docosahexaenoic acid (DHA), suppress inflammation and autoimmunity associated with SLE disease progression. We explored the steroid-sparing potential of DHA to influence suppressive effects of DEX on pathogenic gene expression.

**Methods:** Macrophages from SLE-prone NZBWF1 mice were first subjected to DHA (5, 10, or 25 µM), DEX (1, 10, 100, or 1000 nM), or DHA+DEX cotreatment. Following pretreatment, cells were exposed to lipopolysaccharide (LPS; 20 ng/mL) to model SLE hyperinflammation. Effects on gene expression were analyzed by qRT-PCR and RNA-seq.

**Results:** qRT-PCR indicated that subinhibitory concentrations of DHA (5-10 µM) potentiated the efficacy of low-dose DEX (1-100 nM) in suppressing LPS-induced ISG expression (e.g., *Irf7*, *Oasl1*, *Rsad2*), amplifying the effects of DEX monotherapy by 10- to 100-fold. SynergyFinder analysis confirmed that DHA and DEX interacted synergistically in suppressing ISG expression, with significant inhibition observed at concentrations as low as 1 nM DEX and 5 µM DHA. RNA-seq revealed that combining suboptimal DHA (10 μM) and DEX (100 nM) induced 247 differentially expressed genes (DEGs) at 4 hr and 347 DEGs at 8 hr post-LPS, dramatically surpassing the effects of each treatment alone. Functional enrichment analysis indicated that DHA+DEX cotreatment robustly suppressed immune and inflammatory pathways while promoting proliferative and metabolic processes, reflecting a shift from inflammatory (M1) to pro-resolving (M2) macrophage phenotypes. DHA and DEX countered LPS effects by i) downregulating common transcription factors (TFs) canonically associated with inflammation (e.g., NF-κB, AP-1, STATs, and IRF1), ii) upregulating shared regulatory factors involved in inflammation resolution (e.g., YBX1, EGR1, and BCL6), and iii) selectively influencing other regulatory factors.

**Discussion:** Altogether, DHA and DEX synergistically suppress inflammation by targeting common and unique molecular pathways in SLE macrophages, favoring the pro-resolving M2 phenotype. O3FA-GC cotreatment might facilitate reducing requisite steroid dosages for SLE management.
