## Supplemental Table 1 for "Omega-3 Fatty Acid Synergy with Glucocorticoid in Lupus Macrophages: Targeting Pathogenic Pathways to Reduce Steroid Dependence"

### Sheet: Sheet1
Table S1	List of all resources used in the manuscript
Key Resources Used
Reagent	Product number	Manufacturer	Location
RPMI 1640	21875034	Gibco	Grand Island, NY
0.5 M EDTA	15575-038	Invitrogen	Grand Island, NY
Fetal Bovine Serum	S11150H	R&D Systems	Minneapolis, MN
Penicillin-Streptomycin	15140122	Thermo Fisher Scientific	Waltham, MA
Mouse GM-CSF Recombinant Protein	315-03	PeproTech	Rocky Hill, NJ
Human TGF-beta 1 Recombinant Protein	100-21	PeproTech	Rocky Hill, NJ
Dulbecco's Phosphate Buffered Saline	D8537	Millipore Sigma	Burlington, MA
Docosahexaenoic Acid	U-84-A	Nu-Chek Prep, Inc.	Elysian, MN
Dexamethasone	D4902	Millipore Sigma	Burlington, MA
Lipopolysaccharide from Salmonella Enterica	L6143	Millipore Sigma	Burlington, MA
Accutase	A6964	Millipore Sigma	Burlington, MA
RNeasy Mini Kit	74104	Qiagen	Germantown, MD
QuBit dsDNA Quantification Assay Kit	Q32851	Thermo Fisher Scientific	Waltham, MA
Collibri Library Quantification Kit	A38524100	Thermo Fisher Scientific	Waltham, MA
NovaSeq 6000 S4 Reagent Kit v1.5 (300 cycles)	20028312	Illumina	San Diego, CA
High-capacity cDNA Reverse Transcription Kit	4368814	Thermo Fisher Scientific	Waltham, MA
TaqMan Gene Expression Master Mix	4304437	Thermo Fisher Scientific	Waltham, MA
Mouse FAM-MGB Taqman Probes	4331182	Thermo Fisher Scientific	Waltham, MA
Bovine Serum Albumin	A3912-100G	Millipore Sigma	Burlington, MA
Murine IFN-beta bioluminescent ELISA kit 2.0	luex-mifnbv2	InvivoGen	San Diego, CA
Mouse CXCL10/IP-10/CRG-2 DuoSet ELISA	DY466	R&D Systems	Minneapolis, MN
Mouse CCL2/JE/MCP-1 DuoSet ELISA	DY479	R&D Systems	Minneapolis, MN
Mouse IL-1 alpha/IL-1F1 DuoSet ELISA	DY400	R&D Systems	Minneapolis, MN
Mouse TNF-alpha DuoSet ELISA	DY410	R&D Systems	Minneapolis, MN
Mouse IL-6 DuoSet ELISA	DY406	R&D Systems	Minneapolis, MN
K-Blue Advanced Plus TMB Substrate	379177	Neogen	Lansing, MI
